# The WAVE complex drives the morphogenesis of the photoreceptor outer segment cilium

**DOI:** 10.1101/2022.11.21.517374

**Authors:** William J. Spencer, Nicholas F. Schneider, Nikolai P. Skiba, Vadim Y. Arshavsky

**Affiliations:** Department of Ophthalmology, Duke University Medical Center, Durham, NC 27710; Department of Pharmacology and Cancer Biology, Duke University Medical Center, Durham, NC 27710

**Keywords:** photoreceptor, outer segment, actin cytoskeleton, WAVE, SCAR, Wasf3, Arp2/3, cilium

## Abstract

The photoreceptor outer segment is a modified cilium filled with hundreds of flattened “disc” membranes responsible for efficient light capture. To maintain photoreceptor health and functionality, outer segments are continuously renewed through the addition of new discs at their base. This process is driven by branched actin polymerization nucleated by the Arp2/3 complex. To induce actin polymerization, Arp2/3 requires a nucleation promoting factor. Here, we show that the nucleation promoting factor driving disc morphogenesis is the pentameric WAVE complex and identify all protein subunits of this complex. We further demonstrate that the knockout of one of them, WASF3, abolishes actin polymerization at the site of disc morphogenesis leading to formation of disorganized membrane lamellae emanating from the photoreceptor cilium instead of an outer segment. These data establish that, despite the intrinsic ability of photoreceptor ciliary membranes to form lamellar structures, WAVE-dependent actin polymerization is essential for organizing these membranes into a proper outer segment.
