## Supplementary Table 2 for "The WAVE complex drives the morphogenesis of the photoreceptor outer segment cilium"

### Sheet: WASF3 IP
				Experiment 1								Experiment 2					Experiment 3					Experiment 4
Gene description	Gene name	Average Enrichment	Median Enrichment	Unique peptides exp 1	Confidence score exp 1	Ion intensity IP: WASF3 run 1 exp 1	Ion intensity IP: Control IgG run 1 exp 1	Ion intensity IP: WASF3 run 2 exp 1	Ion intensity IP: Control IgG run 2 exp 1	Enrichment ratio run 1 exp 1	Enrichment ratio run 2 exp 1	Unique peptides exp 2	Confidence score exp 2	Ion intensity IP: WASF3 exp 2	Ion intensity IP: Control IgG exp 2	Enrichment ratio exp 2	Unique peptides exp 3	Confidence score exp 3	Ion intensity IP: WASF3 exp 3	Ion intensity IP: Control IgG exp 3	Enrichment ratio exp 3	Unique peptides exp 4	Confidence score exp 4	Ion intensity IP: WASF3 exp 4	Ion intensity IP: Control IgG exp 4	Enrichment ratio exp 4
Wiskott-Aldrich syndrome protein family member 3	Wasf3	81.2764	48.1655	4	311.52	147512	3062.6	25585.6	2729.35	48.1655	9.37425	10	678.46	144609	8858.64	16.3241	6	520.37	2.4839e+06	8926.89	278.249	6	315.2	4.43523e+06	81726.6	54.2691
Cytoplasmic FMR1-interacting protein 1	Cyfip1	4922.94	35.8853	3	149.86	9550.43	0.486881	1952.16	439.87	19615.5	4.43805	12	956.43	47141.9	8823.6	5.3427	10	469.31	404288	6086.1	66.428
Abl interactor 1	Abi1	10.0529	9.71613	3	68.08	42725.2	3101.75	12942.4	3104.43	13.7746	4.16902	3	139.7	9497.15	1678.63	5.65769	7	300.13	177430	10682	16.6103
Nck-associated protein 1	Nckap1	33.9528	8.67637	5	176.92	69624	10501.4	79472.4	2629.12	6.62997	30.2278	30	1528.42	101338	22182.8	4.56834	40	1956.7	1.17852e+06	135831	8.67637	10	608.1	911144	7614.35	119.661
Transmembrane protein 237	Tmem237	8.00394	7.48986	1	47.63	1312.14	81.1233	19631.4	22791.6	16.1747	0.861346	7	331.78	645394	432031	1.49386	1	75.06	22964.5	1702.86	13.4859
60S ribosomal protein L13a	Rpl13a	10007.5	5.75253	1	29.88			30015.8	1		30015.8	5	247.27	291035	352824	0.824873	4	182.17	217160	37750.5	5.75253
Abl interactor 2	Abi2	75.9752	4.70056									4	141.93	2950.65	2554.13	1.15525	6	325.95	77942.2	16581.4	4.70056	2	61.55	37399	168.411	222.07
Transforming protein RhoA	Rhoa	1219.11	3.63508	1	28.29			1085.01	298.484		3.63508	2	123.52	3653.6	1	3653.6	1	62.55	42.8653	426.987	0.10039
Cytoplasmic FMR1-interacting protein 2	Cyfip2	7.89331	3.5108	11	496.78	278733	505374	46954.3	60733.9	0.551539	0.773116	16	1229.68	180699	51469.4	3.5108	31	1660.83	2.72415e+06	266239	10.232	11	593.13	3.08847e+06	126581	24.3991
Serine/threonine-protein kinase MARK2	Mark2	5.38905	3.39893									4	172.51	17299.7	1395.48	12.3969	4	213.4	133964	39413.7	3.39893	1	38.88	221460	596473	0.371282
Acetyl-CoA acetyltransferase, mitochondrial	Acat1	2.06415	2.80055									3	175.41	4106.57	1466.34	2.80055	5	359.33	27091.9	8010.7	3.38196	1	77.33	404.896	40759.8	0.00993372
Lamin-B1	Lmnb1	2.6622	2.77984	11	517.12	36602	44897.8	893045	208954	0.81523	4.27389	53	3269.21	2.02563e+07	8.35156e+06	2.42545	21	1078.02	782086	249531	3.13423
T-complex protein 1 subunit alpha	Tcp1	2.72804	2.74201									5	306.13	12612.9	4599.89	2.74201	8	421.23	14261.7	2977.09	4.79048	2	71.68	38311.5	58791.9	0.651646
Sodium- and chloride-dependent GABA transporter 3	Slc6a11	3.55653	2.71942									5	254.62	28606.8	12865.1	2.22359	3	174.64	20976	7713.42	2.71942	1	37.46	157433	27491.6	5.72657
Serine/arginine repetitive matrix protein 1	Srrm1	2.10413	2.67752									8	611.07	583753	218021	2.67752	6	439.97	14654.7	4031.71	3.63485	2	97.71	1	33849.6	2.95424e-05
Glycogen phosphorylase, muscle form	Pygm	11.563	2.66999	8	461.44	25711.5	19631.5	36461.6	9046.94	1.3097	4.03027	5	293.41	255492	6254.03	40.8524	5	206.37	6021.75	100956	0.0596471
Bardet-Biedl syndrome 7 protein homolog	Bbs7	27.2125	2.56216	1	40.91	8022.96	78.466	14410.9	5056.16	102.248	2.85017	12	594.78	1.03314e+06	698864	1.47832	9	361.64	365072	160531	2.27416
RNA-binding protein 39	Rbm39	2.64373	2.55738									5	341.65	252668	98799.4	2.55738	6	472.51	50293	9458.95	5.31697	1	36.11	969.984	17069.8	0.0568247
Retinol dehydrogenase 12	Rdh12	3.42596	2.53897	2	113.38	40058.2	15777.4	450576	135390	2.53897	3.328	3	192.38	156016	147729	1.0561	1	49.89	38928.2	4342.36	8.96476	2	101.11	199369	160524	1.24199
1-acyl-sn-glycerol-3-phosphate acyltransferase gamma	Agpat3	8.54708	2.44287									4	190.77	247466	146900	1.68459	1	43.29	29227.5	11964.4	2.44287	1	18.85	3084.17	143.358	21.5138
60S ribosomal protein L36a	Rpl36a	4.28423	2.44244									2	91.82	321974	173206	1.85891	2	74.84	67673.8	27707.5	2.44244	2	86.78	1.93924e+06	226776	8.55135
Guanine nucleotide-binding protein G(I)/G(S)/G(T) subunit beta-1	Gnb1	2.04857	2.40147	4	196.5	577161	1.29905e+06	1.55321e+06	646775	0.444293	2.40147	22	1357.58	1.89036e+06	778063	2.42957	20	1161.5	4.3075e+06	2.20753e+06	1.95128	30	2323.71	1.246e+08	4.13096e+07	3.01625
Pre-mRNA 3'-end-processing factor FIP1	Fip1l1	4.38118	2.40123	1	16.24	2441.1	1817.02	1782.67	155.768	1.34347	11.4443	4	137.31	71172.4	55694	1.27792	2	138.64	37050.2	10711.3	3.459
Serum albumin	Alb	2.48065	2.35455	2	143.62	120841	95766.3	115397	45752.6	1.26183	2.52219	3	158.54	113939	52100.7	2.1869	5	259.22	1.0485e+06	265333	3.95166
Rhodopsin	Rho	2.13704	2.29036	3	254.13	452539	1.2828e+06	2.01784e+06	2.18064e+06	0.352775	0.925342	12	782	8.03354e+06	1.83287e+06	4.38305	9	515.82	1.00425e+07	4.3847e+06	2.29036	12	861.87	4.46877e+08	1.6347e+08	2.73369
Dynamin-1	Dnm1	4.76772	2.20754									29	1539.24	35973.9	49774.2	0.722742	35	2829.47	75721.5	34301.3	2.20754	1	21.02	51943.6	4567.33	11.3729
Core histone macro-H2A.2	H2afy2	307.874	2.09747	2	76.44	801.884	1713.07	89739.9	73.1477	0.468097	1226.83	10	833.82	1.25174e+06	847825	1.47641	5	368.41	38999.5	14345.8	2.71853
Keratin, type I cytoskeletal 10	Krt10	2.07907	2.08696	12	732.34	1.50858e+07	2.90243e+06	2.4155e+06	5.77828e+06	5.19762	0.418031	29	1681.7	4.87123e+06	4.21409e+07	0.115594	16	1055.77	2.14492e+07	1.02777e+07	2.08696	28	2058.76	3.82053e+08	1.48246e+08	2.57715
60S ribosomal protein L29	Rpl29	4.34343	2.06054	2	42.54	1486.22	112.177	340.891	90590.3	13.2489	0.003763	3	73.12	32965.4	26975.7	1.22204	2	55.41	11092.1	3826.12	2.89904
Hexokinase-1	Hk1	2.44658	1.97602									20	1113.23	558473	393363	1.41974	13	656.19	1.16682e+06	295848	3.94399	3	156.31	179798	90990.3	1.97602
Cleavage and polyadenylation specificity factor subunit 7	Cpsf7	3.05162	1.96741	4	173.18	10443.3	5308.12	11772.6	5277.33	1.96741	2.23079	5	233.44	98641.5	51435.6	1.91777	3	118.05	135602	14889.2	9.10738	4	179.45	8085.23	232873	0.0347194
PC4 and SFRS1-interacting protein	Psip1	1.98038	1.89354	2	127.06	5046.44	12175.1	101131	39493.6	0.414487	2.56069	28	1814.16	6.11655e+06	3.60612e+06	1.69616	12	807.51	391539	117331	3.33704	3	138.31	87427.6	46171.6	1.89354
60S ribosomal protein L15	Rpl15	2234.06	1.89022	1	21.07	608.754	311.017	18710.5	1.67585	1.9573	11164.8	7	359.22	329744	201333	1.63781	7	360.49	64946.1	34359	1.89022	1	43.66	127.437	16011.8	0.00795892
Serine/arginine-rich splicing factor 4	Srsf4	7.00492	1.76678	2	103.25	3838.75	130.352	103696	40866.3	29.449	2.53744	11	702.24	2.78985e+06	1.57906e+06	1.76678	6	311.27	95629.8	135241	0.707106	4	240.39	660919	1.17133e+06	0.564244
Regulator of G-protein signaling 9-binding protein	Rgs9bp	2.08612	1.73471	1	58.77	51028.3	29416.1	122.893	26124.9	1.73471	0.00470406	3	152.85	165002	95038	1.73616	2	112.5	136870	21024.3	6.51009	3	209.66	124245	279258	0.444912
Cell adhesion molecule 2	Cadm2	2.42663	1.72696									6	399.59	58485.2	40153.5	1.45654	3	75.64	11656.4	2845.54	4.09638	3	78.51	118069	68368.4	1.72696
Nuclear protein MDM1	Mdm1	5076.97	1.7252	9	327.97	2.2151e+06	981256	331729	737355	2.25742	0.449891	30	1574.86	1.59005e+06	1.83579e+06	0.866142	7	288.18	159396	92392.6	1.7252	1	53.75	25379.6	1	25379.6
Oxygen-regulated protein 1	Rp1	9.81797	1.69455	2	55.62	10272.4	17346.8	25490.8	17757.3	0.592181	1.43551	19	902.3	707283	417386	1.69455	11	551.82	345324	163626	2.11045	2	65.26	924694	21376.7	43.2571
Destrin	Dstn	2.05132	1.66186									1	35.42	812.29	488.785	1.66186	2	149.72	2401.9	540.107	4.44708	1	57.82	1167.68	25934.8	0.0450235
U4/U6.U5 tri-snRNP-associated protein 1	Sart1	5.24209	1.5999									9	755.57	287941	179974	1.5999	3	158.84	37699.1	2668.71	14.1264	1	59.75	1	70928.8	1.40986e-05
Cell adhesion molecule 1	Cadm1	5.76705	1.56909									4	210.48	8962.07	5711.62	1.56909	1	50.85	255.985	16.4527	15.5588	4	158.68	39916.1	230414	0.173237
T-complex protein 1 subunit gamma	Cct3	26.8822	1.5556									4	202.22	4237.83	2724.25	1.5556	4	144.29	118.661	1827.23	0.0649406	2	92.6	27807.8	351.881	79.0262
Syntaxin-3	Stx3	1563.04	1.53747									4	211.79	89109.6	57958.7	1.53747	1	47.58	4686.72	1	4686.72	5	313.26	236206	275153	0.858452
Nucleolin	Ncl	2.06571	1.51259	1	38.03	654.716	112.101	2686.99	8914.52	5.84039	0.301417	5	277.4	201449	101541	1.98392	7	344.63	223960	148063	1.51259	10	597.28	389791	564735	0.69022
Pre-mRNA-processing factor 6	Prpf6	3.63485	1.51105									5	202.73	92935.4	61503.8	1.51105	2	131.27	772.492	6746.97	0.114495	1	24.81	1.63799e+08	1.76526e+07	9.27902
SNW domain-containing protein 1	Snw1	3.48607	1.48903	2	77.25	8635	5179.6	5352.1	13310.2	1.66712	0.402104	7	322.24	181761	138650	1.31094	3	145.79	47247.6	4472.45	10.5641
Ras-related protein Rab-3A	Rab3a	2.78172	1.48346	2	160.61	660.925	7012.53	6424.28	662.15	0.0942491	9.70216	11	803	188509	91808.5	2.05329	4	314.85	2541.18	4415.94	0.575455	3	142.72	102030	68778.1	1.48346
Creatine kinase B-type	Ckb	2.37435	1.45006									5	322.5	5447.94	998.052	5.45858	4	324.76	2334.17	10887	0.2144	12	1111.89	5.59411e+06	3.85785e+06	1.45006
Excitatory amino acid transporter 1	Slc1a3	63.0637	1.43604	1	17.55	0	203.495	34141.6	109.48	0	311.851	18	1200.66	100106	69710	1.43604	6	395.64	45633.3	84556.8	0.539677	2	152.9	97642.3	65451.7	1.49182
ADP/ATP translocase 1	Slc25a4	1.98621	1.42734	8	292.86	182672	140409	269220	433692	1.301	0.620762	25	1301.32	2.01745e+06	1.2985e+06	1.55368	6	233.08	533655	119402	4.46939
Nucleophosmin	Npm1	2.07154	1.42499									4	284.41	249136	174834	1.42499	2	154.89	15007.3	3141.76	4.77671	1	34.9	1813.07	140248	0.0129276
GTP-binding nuclear protein Ran	Ran	2.21405	1.3975									4	226.93	65312.6	46735.4	1.3975	1	47.53	27968.2	41837.9	0.668491	1	60.55	592479	129471	4.57616
C-terminal-binding protein 1	Ctbp1	120.048	1.39555	1	29.29	477.393	1	126.162	17337.5	477.393	0.00727682	3	146	17690.8	6950.35	2.54531	1	40.76	2305.13	9378.75	0.245782
14-3-3 protein epsilon	Ywhae	65.5824	1.35172									2	131.63	11374.6	8414.91	1.35172	1	148.48	2271.49	2465.17	0.921433	3	245.24	417650	2147.59	194.474
High mobility group protein B3	Hmgb3	2.23085	1.3386	1	34.84	1434.4	1348.34	15915.2	19535.8	1.06383	0.81467	2	76.28	90450.3	61458.2	1.47174	2	112.39	64771.6	48387.7	1.3386	1	27.93	150555	23286.3	6.4654
Retinitis pigmentosa 1-like 1 protein	Rp1l1	3.05542	1.33195	7	310.38	11429.2	16748.6	121187	98924.6	0.682396	1.22505	30	1807.14	1.59776e+06	1.19956e+06	1.33195	20	1027.11	454995	206958	2.19849	2	124.38	48996.6	4979.73	9.8392
Heterogeneous nuclear ribonucleoprotein L	Hnrnpl	33.4067	1.31655	1	51.8	71.7238	81.9046	13177.7	100.843	0.8757	130.675	13	749.84	1.2109e+06	689034	1.75739	8	504.39	24691	77520.1	0.318511
Leucine-rich glioma-inactivated protein 1	Lgi1	60.4563	1.31584									6	300.71	24500	45181.9	0.542252	2	104.5	466.136	354.25	1.31584	1	38.41	189916	1057.96	179.511
Splicing factor U2AF 65 kDa subunit	U2af2	2.21723	1.31073	1	21.51	302.108	149.454	3256.92	507.489	2.02141	6.41772	3	141.6	45465.7	34687.4	1.31073	2	113.03	5970.25	5016.33	1.19016	3	127.23	22924.7	156874	0.146135
Bardet-Biedl syndrome 2 protein homolog	Bbs2	2.68173	1.23938	1	60.8	15604.2	1686.36	16807.8	30378.7	9.25318	0.553273	12	722.14	522291	421411	1.23938	6	305.92	266763	134907	1.97738	1	62.95	6853.07	17780.3	0.38543
Histone H3.3C	H3f3c	3.05118	1.17937	1	34.66	158520	15373.1	8.39923e+06	4.93051e+06	10.3115	1.70352	6	250.01	1.72802e+07	1.46521e+07	1.17937	2	83.07	1.87805e+06	1.6999e+06	1.1048	2	90.89	504890	527732	0.956717
Glutamine synthetase	Glul	6.83121	1.16801									1	69.08	3511.34	181.711	19.3237	2	91.97	23.7434	12574.2	0.00188827	4	240.09	955517	818070	1.16801
Aspartate--tRNA ligase, cytoplasmic	Dars	2.41185	1.15027	1	45.12	4595.52	638.443	1863.07	12517.9	7.19802	0.148832	9	367.73	57344	39036.9	1.46897	7	354.67	14058.8	16906.2	0.831576
Plectin	Plec	32.4542	1.09692									60	3190.08	247363	225507	1.09692	82	4723.32	132432	238978	0.554159	1	21.02	123823	1293.71	95.7117
Splicing factor, proline- and glutamine-rich	Sfpq	8127.54	0.982063	1	20.45			24380.8	1		24380.8	10	553.12	292300	297638	0.982063	15	778.53	413578	520539	0.79452
ATP-dependent RNA helicase DDX1	Ddx1	247.509	0.935479									7	340	122900	131376	0.935479	6	297.2	65135.4	108955	0.597817	1	56.43	170157	229.633	740.993
Unconventional myosin-VI	Myo6	3.05591	0.892895	1	16.47	10268.5	1015.22	4172.78	12904.5	10.1145	0.323359	14	569.39	190508	180984	1.05263	14	537.4	102647	140005	0.733165
ATP synthase subunit gamma, mitochondrial	Atp5f1c	7.31375	0.856737									2	149.39	12763.4	14897.7	0.856737	1	34.16	18541.8	893.723	20.7467	4	172	19517	57772.8	0.337823
Bromodomain-containing protein 3	Brd3	2.2686	0.851738	1	49.93	176476	23958.9	26840.1	50880	7.36578	0.527518	2	117.45	61014.6	51885	1.17596						1	56	2000.54	388822	0.00514514
60S ribosomal protein L34	Rpl34	34.1629	0.849633	1	50	168.51	1	2090.21	13354.4	168.51	0.156518	2	76.04	24647	29009	0.849633	2	102.99	17143.8	13389.9	1.28035	1	52.79	453.144	25528.2	0.0177508
Ras-related protein Rap-1A	Rap1a	2.54065	0.80215	1	34.28	369.071	530.871	6902.69	877.862	0.695219	7.86307	3	164.98	7195.28	8706.1	0.826465	4	189.22	2079.06	2672.88	0.777835
Alpha-centractin	Actr1a	57.5529	0.759239									3	128.04	3718.69	4897.92	0.759239	4	149.13	476.977	1827.71	0.26097	1	25.48	3013.99	17.5601	171.638
40S ribosomal protein S24	Rps24	10.1397	0.717451									5	244.13	54269.2	75641.7	0.717451	2	115.16	58.2949	17399.2	0.00335044	1	27.77	6412.59	215.925	29.6983
Nuclear ubiquitous casein and cyclin-dependent kinase substrate 1	Nucks1	2.61141	0.689454	1	27.76	19341.6	28053.6	132.143	15373.1	0.689454	0.00859572	2	71.02	39561.2	11963.7	3.30677	2	83.64	10372.6	1170.74	8.85986	1	50.8	44697.3	232368	0.192355
Voltage-dependent R-type calcium channel subunit alpha-1E	Cacna1e	2.82634	0.671407									6	317.8	264106	647109	0.408131	1	36.32	2.07231e+06	280061	7.39949	1	41	1.33363e+07	1.98633e+07	0.671407
Myosin-10	Myh10	62.7064	0.60301	1	32.56	311.273	1	9029.31	14973.7	311.273	0.60301	68	4485.91	744233	636098	1.17	67	5485.86	251142	798203	0.314634	19	1172.12	236884	1.37895e+06	0.171785
Ras-related protein Rab-35	Rab35	2.62029	0.602885	1	56.21	253.295	863.869	66.8222	106.199	0.29321	0.629219	2	239.86	1707.64	2961.81	0.576552	1	178.43	6585.21	733.142	8.98218
Poly(U)-binding-splicing factor PUF60	Puf60	1.98045	0.502473									2	79.26	24404.2	4500.25	5.42285	3	135.65	2143.36	4265.62	0.502473	3	162.52	48403.2	3.01768e+06	0.0160399
40S ribosomal protein S3a	Rps3a	299.261	0.483514	1	18.89	192.552	0.128916	1786.53	9221.57	1493.63	0.193734	3	135.65	10284.5	25708.3	0.400046	6	279.1	143713	90078.1	1.59543	2	84.42	36890.3	76296.3	0.483514
Inositol 1,4,5-trisphosphate receptor type 1	Itpr1	2.63114	0.157559									16	758.03	12645.6	1637.71	7.72149	5	257.56	20.6607	1438.69	0.0143608	1	35.12	5679.2	36044.8	0.157559
