## Supplementary Table 3 for "The WAVE complex drives the morphogenesis of the photoreceptor outer segment cilium"

### Sheet: ABI1 IP mass spec
			Experiment 1					Experiment 2
Gene description	Gene name	Average Enrichment	Unique peptides	Confidence score	Ion intensity IP: ABI1	Ion intensity IP: control IgG	Enrichment Ratio Exp 1	Unique peptides exp 2	Confidence score exp2	Ion intensity IP: ABI1 exp 2	Ion intensity IP: control IgG exp 2	Enrichment Ratio Exp 2
Voltage-dependent anion-selective channel protein 1	Vdac1	31738.7	1	72.34	63474.7	1	63474.7	8	537.74	17261.4	6338.28	2.72336
Tubby-related protein 1	Tulp1	21016.4	1	51.02	32617.5	2039.77	15.9908	3	162.57	42016.8	1	42016.8
Ras GTPase-activating protein-binding protein 2	G3bp2	6820.09	1	24.25	1272.51	1	1272.51	2	138.35	12367.7	1	12367.7
60S ribosomal protein L26	Rpl26	3379.7	1	29.13	6756.66	1	6756.66	3	133.39	40913.1	14907.1	2.74453
IQ motif and SEC7 domain-containing protein 1	Iqsec1	1840.52	1	47.29	3622.56	1	3622.56	3	175.59	28002.5	478.923	58.4697
40S ribosomal protein S3	Rps3	1686.25	1	30.73	3367.42	1	3367.42	7	319.7	45279.9	8924.02	5.07394
60S ribosomal protein L4	Rpl4	1538.9	1	25.79	3026.72	1	3026.72	7	388.64	127200	2490.35	51.077
Microtubule-associated protein 6	Map6	1504.19	2	103.01	3006.1	1	3006.1	20	1399.24	26153.9	11424.7	2.28923
CLIP-associating protein 2	Clasp2	1372.68	1	31.61	2742.98	1	2742.98	15	831.67	19874.1	8365.56	2.37571
Hexokinase-1	Hk1	806.607	1	23.36	1610.31	1	1610.31	13	679.1	30298.3	10419.1	2.90795
Thyroid hormone receptor-associated protein 3	Thrap3	259.981	1	72.91	500.637	1	500.637	13	662.62	224575	11620.4	19.3259
Pyruvate dehydrogenase protein X component, mitochondrial	Pdhx	161.126	13	664.74	8.13482e+06	29113.1	279.421	24	1791.03	1.44769e+06	33799.7	42.8314
Wiskott-Aldrich syndrome protein family member 3	Wasf3	143.802	4	198.61	360719	3646.97	98.9091	12	919.68	548862	2908.74	188.694
Ig kappa chain V-V region K2 (Fragment)		108.956	3	152.81	3.36055e+08	1.64075e+06	204.818	5	225.07	254306	19422.9	13.0931
Ig heavy chain V region MC101		96.914	6	383.41	5.11789e+07	383355	133.503	5	311.54	174570	2893.82	60.3253
Dihydrolipoyllysine-residue acetyltransferase component of pyruvate dehydrogenase complex, mitochondrial	Dlat	49.6462	24	1445.36	5.96887e+07	694375	85.9603	61	3890.1	5.85363e+06	439065	13.332
Cytoplasmic FMR1-interacting protein 1	Cyfip1	45.0487	7	769.71	141208	2310.78	61.1083	17	2938.84	66675.9	2300.03	28.9892
60S ribosomal protein L3	Rpl3	24.9708	3	121.91	2678.59	698.224	3.8363	7	351.38	134849	2924.8	46.1053
Abl interactor 1	Abi1	23.0959	5	200.09	328786	22089	14.8846	10	474.1	69498.5	2219.89	31.3071
Histone H4	H4c1	21.9225	2	63.76	32900.4	6079.14	5.41201	7	545.04	295673	7693.2	38.433
Serine/arginine-rich splicing factor 2	Srsf2	19.7058	1	55.22	23183.3	8599.04	2.69603	3	221.25	296434	8073.81	36.7155
F-actin-capping protein subunit beta	Capzb	19.4886	3	100.89	2844.46	82.0437	34.6701	4	231.48	4744.63	1101.6	4.30702
Nck-associated protein 1	Nckap1	14.3471	21	869.7	593496	23469.6	25.2879	57	3328.21	304539	89404.3	3.40632
Cytoplasmic FMR1-interacting protein 2	Cyfip2	11.6277	15	1281.47	564508	39703.6	14.2181	37	4297.11	355175	39301	9.03731
60S acidic ribosomal protein P0	Rplp0	11.5504	1	63.98	11209.2	608.195	18.4302	8	568.59	203120	43489.6	4.67055
Pyruvate dehydrogenase E1 component subunit beta, mitochondrial	Pdhb	11.0677	19	1229.09	9.95559e+06	842577	11.8156	49	3729.8	1.46898e+06	142345	10.3198
Cleavage and polyadenylation specificity factor subunit 6	Cpsf6	9.44886	2	69.33	5957.78	1523.34	3.91099	8	533.39	69296.8	4623.88	14.9867
Pyruvate dehydrogenase E1 component subunit alpha, somatic form, mitochondrial	Pdha1	8.83575	27	1263.27	1.4566e+07	991908	14.6848	48	2974.22	2.25048e+06	753505	2.98669
Actin, cytoplasmic 1	Actb	7.91679	15	817.05	4.44109e+06	383505	11.5803	45	3693.44	1.9887e+06	467563	4.25332
Regulator of G-protein signaling 9	Rgs9	7.22254	1	40.84	58992.1	12643.4	4.66585	2	82.21	77182.9	7892.53	9.77924
Histone H2B type 1-B	Hist1h2bb	7.2167	5	180.78	110562	46633.7	2.37086	4	209.33	8228.27	682.134	12.0625
Synaptotagmin-1	Syt1	6.71997	2	55.76	45946	4129.8	11.1255	11	817.25	31449.2	13588.2	2.31444
Glutamate dehydrogenase 1, mitochondrial	Glud1	5.94637	5	189	48112.7	8012.31	6.00485	21	1583.26	218640	37133.9	5.88788
60S ribosomal protein L6	Rpl6	5.76928	2	48.56	38428	4585.65	8.38005	7	355.57	163656	51814.5	3.1585
Microtubule-associated protein 1B	Map1b	5.70533	9	404.4	86872.1	40107.7	2.16597	43	2937.64	375996	40671.6	9.24468
Gephyrin	Gphn	4.93597	21	979.56	2.25156e+06	980315	2.29678	54	3920.87	776366	102488	7.57516
Elongation factor 1-alpha 1	Eef1a1	4.08722	6	227.44	1.10442e+06	365239	3.02382	10	530.48	85610.2	16621.3	5.15062
Dihydrolipoyl dehydrogenase, mitochondrial	Dld	4.03594	11	422.88	1.42053e+06	275018	5.16521	24	1569.75	109569	37695.6	2.90667
Ubiquitin-40S ribosomal protein S27a	Rps27a	3.47314	2	65.33	115199	32222.7	3.5751	6	307.59	195536	58002	3.37119
Microtubule-associated protein 1A	Map1a	2.91351	21	903.48	36563.6	15937.5	2.29418	60	4289.19	317284	89810	3.53284
60S ribosomal protein L27	Rpl27	2.60335	1	42.01	9186.95	4115.51	2.23227	4	184.15	14744.9	4957.23	2.97442
Tubulin beta-2A chain	Tubb2a	2.35495	9	420.5	815378	362748	2.24778	68	4978.25	1.07368e+06	436078	2.46212
Peripherin-2	Prph2	2.30243	1	20.04	176482	69832.3	2.52723	7	349.04	689168	331709	2.07763
